# An Integrative Taste Receptor Links pH and Amino Acids to Sugar Sensing in *Bemisia tabaci*

**DOI:** 10.64898/2026.05.28.728435

**Authors:** Ofer Aidlin Harari, Esther Yakir, Victor Santos, Dor Wintraube, Ella Tadmor, Ksenia Juravel, Karmit Levy, Hodaya Glik, Jonathan D. Bohbot, Shai Morin, Osnat Malka

**Affiliations:** Department of Entomology, Institute of Environmental Sciences, The Robert H. Smith Faculty of Agriculture, Food and Environment, The Hebrew University of Jerusalem, Rehovot, Israel

## Abstract

Phloem-feeding insects execute complex behavioral decisions to secure essential nutrients from a diet characterized by nitrogen scarcity and severe osmotic pressure due to high sucrose concentrations. We investigated the sensory mechanisms underlying these decisions in the phloem-feeding whitefly *Bemisia tabaci*. We demonstrate that the sweet taste receptor BtabGR1, expressed in mouthpart and gut tissues, integrates three environmental chemical cues: sucrose concentration, the presence of the essential amino acid arginine, and pH values. Arginine is a pH-dependent positive modulator of sucrose sensing, increasing receptor responses nearly fourfold under apoplast-like conditions and more than doubling the receptor responses in the gut luminal environment. Insects show a strong feeding preference for arginine-containing diets in dual-choice bioassays, with markedly higher intake when arginine is present. RNAi-mediated silencing of *BtabGR1* disrupt intake regulation, leading to increased honeydew excretion. These findings suggest a putative link between arginine and the BtabGR1 receptor in regulating both feeding-site evaluation and diet ingestion. Furthermore, the ability to integrate three distinct environmental cues makes BtabGR1 one of the most complex interdependent sensory systems described for a single insect chemoreceptor.
