## Supplemental Table 1 for "An Integrative Taste Receptor Links pH and Amino Acids to Sugar Sensing in *Bemisia tabaci*"

### Sheet: Sheet1
	Apoplast (mM) Lo´pez-Milla´n et al., 2000	Phloem mean (mM) Sandstrom and Pettersson, 1994	Phloem Max (mM) Sandstrom and Pettersson, 1994	Phloem Max (mM) Sandstrom and Pettersson, 1994	Phloem of Ricinus communis (mM) Schobert and Komor, 1989
Asp	0.262	7.7	9.3	4.4	4.9
Ser	0.182	17.175	25.5	11.2	8.8
Glu	0.538	12.25	15.4	7.4	-
Gln	0.45	22.53	32.8	11.2	49.9
Pro	0.077	-	-	-	-
Ala	0.303	3.51	9.7	1.6	-
Val	0.51	8.03	13.2	5.3	16.1
Thr	0.044	5.88	8.4	3.8	8.2
Asn	0.059	90	140.3	64.5	4.9
Gly	0.059	1.21	1.7	0.5	0.7
Ile	0.016	4.51	7.1	3.3	10.6
Leu	0.014	4.88	8.7	3.5	6.1
Lys	0.031	4.6	6.8	3	13.6
His	0.004	2.06	5.6	1.1	5.7
Arg	-	10.7	15.2	4.4	-
